# An Ancestral Balanced Inversion Polymorphism Confers Global Adaptation

**DOI:** 10.1101/2023.01.31.526462

**Authors:** Martin Kapun, Esra Durmaz Mitchell, Tadeusz J. Kawecki, Paul Schmidt, Thomas Flatt

## Abstract

Since the pioneering work of Dobzhansky in the 1930s and 1940s, many chromosomal inversions have been identified but how they contribute to adaptation remains poorly understood. In *Drosophila melanogaster*, the widespread inversion polymorphism *In(3R)Payne* underpins latitudinal clines in fitness traits on multiple continents. Here, we use single-individual whole-genome sequencing, transcriptomics and published sequencing data to study the population genomics of this inversion on four continents: in its ancestral African range and in derived populations in Europe, North America, and Australia. Our results confirm that this inversion originated in sub-Saharan Africa and subsequently became cosmopolitan; we observe marked monophyletic divergence of inverted and non-inverted karyotypes, with some substructure among inverted chromosomes between continents. Despite divergent evolution of this inversion since its out-of-Africa migration, derived non-African populations exhibit similar patterns of long-range linkage disequilibrium between the inversion breakpoints and major peaks of divergence in its center, consistent with balancing selection and suggesting that the inversion harbors alleles that are maintained by selection on several continents. Using RNA-seq we identify overlap between inversion-linked SNPs and loci that are differentially expressed between inverted and non-inverted chromosomes. Expression levels are higher for inverted chromosomes at low temperature, suggesting loss of buffering or compensatory plasticity and consistent with higher inversion frequency in warm climates. Our results suggest that this ancestrally tropical balanced polymorphism spread around the world and became latitudinally assorted along similar but independent climatic gradients, always being frequent in subtropical/tropical areas but rare or absent in temperate climates.
