## Supplementary material for "An Ancestral Balanced Inversion Polymorphism Confers Global Adaptation": STable S4

### Sheet: Table S4
Supplementary Table S4: Candidate SNPs (FST ≥ 0.9) shared between the datasets from Africa, Europe and North America. The table shows the SNP coordinates, their potential functional effect, the FBgn number (FlyBase gene number) and the gene names of the affected genes and the distance to the start or end position of the closest gene if the SNP is located within 2 kb up- or downstreams of that gen…
SNP	Functional effect	FBgn number	Gene name	Distance to gene (bp)
3R:16931877	intron_variant	FBgn0000015	Abd-B
3R:16931877	upstream_gene_variant	FBgn0000015	Abd-B	264
3R:16933811	intron_variant	FBgn0000015	Abd-B
3R:16933811	5_prime_UTR_variant	FBgn0000015	Abd-B	780
3R:16933811	upstream_gene_variant	FBgn0000015	Abd-B	2198
3R:16933812	intron_variant	FBgn0000015	Abd-B
3R:16933812	5_prime_UTR_variant	FBgn0000015	Abd-B	781
3R:16933812	upstream_gene_variant	FBgn0000015	Abd-B	2199
3R:24749212	upstream_gene_variant	FBgn0000140	asp	4637
3R:24750102	upstream_gene_variant	FBgn0000140	asp	3747
3R:24753516	upstream_gene_variant	FBgn0000140	asp	333
3R:24753583	upstream_gene_variant	FBgn0000140	asp	266
3R:24755273	synonymous_variant	FBgn0000140	asp
3R:24757467	synonymous_variant	FBgn0000140	asp
3R:24757467	downstream_gene_variant	FBgn0015591	AstA	-3465
3R:24757467	downstream_gene_variant	FBgn0015591	AstA	-3063
3R:24624372	upstream_gene_variant	FBgn0039213	atl	1299
3R:17227875	downstream_gene_variant	FBgn0038494	beat-IIb	-4378
3R:23540917	upstream_gene_variant	FBgn0039087	CG10168	2009
3R:16450396	upstream_gene_variant	FBgn0038431	CG10405	4096
3R:17910306	downstream_gene_variant	FBgn0038558	CG12347	-2855
3R:17910306	downstream_gene_variant	FBgn0038558	CG12347	-3148
3R:24517772	synonymous_variant	FBgn0039201	CG13617
3R:24517772	downstream_gene_variant	FBgn0039202	CG13622	-4706
3R:24722150	downstream_gene_variant	FBgn0039217	CG13627	-4720
3R:24722150	upstream_gene_variant	FBgn0039219	CG13630	2786
3R:16433411	upstream_gene_variant	FBgn0038425	CG14881	1488
3R:16438094	downstream_gene_variant	FBgn0038425	CG14881	-2028
3R:16441505	upstream_gene_variant	FBgn0038429	CG14882	1702
3R:16441505	upstream_gene_variant	FBgn0038429	CG14882	1739
3R:16447534	downstream_gene_variant	FBgn0038429	CG14882	-2730
3R:16447534	downstream_gene_variant	FBgn0038429	CG14882	-2524
3R:16447545	downstream_gene_variant	FBgn0038429	CG14882	-2535
3R:16447545	downstream_gene_variant	FBgn0038429	CG14882	-2741
3R:16448676	downstream_gene_variant	FBgn0038429	CG14882	-3872
3R:16448676	downstream_gene_variant	FBgn0038429	CG14882	-3666
3R:16449423	downstream_gene_variant	FBgn0038429	CG14882	-4413
3R:16449423	downstream_gene_variant	FBgn0038429	CG14882	-4619
3R:16438094	downstream_gene_variant	FBgn0038428	CG14894	-3749
3R:16438094	downstream_gene_variant	FBgn0038428	CG14894	-3912
3R:16441505	downstream_gene_variant	FBgn0038428	CG14894	-501
3R:16441505	downstream_gene_variant	FBgn0038428	CG14894	-338
3R:16447534	upstream_gene_variant	FBgn0038428	CG14894	4527
3R:16447545	upstream_gene_variant	FBgn0038428	CG14894	4538
3R:23540917	upstream_gene_variant	FBgn0039086	CG16732	4207
3R:16428336	upstream_gene_variant	FBgn0038424	CG17565	4662
3R:16433411	synonymous_variant	FBgn0038424	CG17565
3R:16438094	downstream_gene_variant	FBgn0038424	CG17565	-3354
3R:17227875	upstream_gene_variant	FBgn0051262	CG31262	4801
3R:16426378	upstream_gene_variant	FBgn0051279	CG31279	4427
3R:16426378	upstream_gene_variant	FBgn0051279	CG31279	4303
3R:16427321	upstream_gene_variant	FBgn0051279	CG31279	3360
3R:16427321	upstream_gene_variant	FBgn0051279	CG31279	3484
3R:16427321	upstream_gene_variant	FBgn0051279	CG31279	4876
3R:16428336	upstream_gene_variant	FBgn0051279	CG31279	2345
3R:16428336	upstream_gene_variant	FBgn0051279	CG31279	2469
3R:16428336	upstream_gene_variant	FBgn0051279	CG31279	3861
3R:16433411	downstream_gene_variant	FBgn0051279	CG31279	-514
3R:16465339	missense_variant	FBgn0250754	CG42232
3R:16466904	synonymous_variant	FBgn0250754	CG42232
3R:16471917	upstream_gene_variant	FBgn0250754	CG42232	2254
3R:16472602	upstream_gene_variant	FBgn0250754	CG42232	2939
3R:16472734	upstream_gene_variant	FBgn0250754	CG42232	3071
3R:16566354	intron_variant	FBgn0259244	CG42342
3R:16566354	3_prime_UTR_variant	FBgn0259244	CG42342	-134
3R:18568666	upstream_gene_variant	FBgn0262823	CG43194	3493
3R:18568790	upstream_gene_variant	FBgn0262823	CG43194	3617
3R:18568666	upstream_gene_variant	FBgn0262846	CG43210	3652
3R:18568666	upstream_gene_variant	FBgn0262846	CG43210	3493
3R:18568790	upstream_gene_variant	FBgn0262846	CG43210	3776
3R:18568790	upstream_gene_variant	FBgn0262846	CG43210	3617
3R:17910306	upstream_gene_variant	FBgn0263399	CG43445	1070
3R:18568666	upstream_gene_variant	FBgn0038627	CG7694	4425
3R:18568790	upstream_gene_variant	FBgn0038627	CG7694	4301
3R:24517772	downstream_gene_variant	FBgn0264791	CR44021	-1853
3R:16426378	upstream_gene_variant	FBgn0267191	CR45631	1926
3R:16427321	upstream_gene_variant	FBgn0267191	CR45631	983
3R:16428336	non_coding_exon_variant	FBgn0267191	CR45631
3R:16433411	downstream_gene_variant	FBgn0267191	CR45631	-4435
3R:16471917	downstream_gene_variant	FBgn0267693	CR46029	-1312
3R:16472602	downstream_gene_variant	FBgn0267693	CR46029	-627
3R:16472734	downstream_gene_variant	FBgn0267693	CR46029	-495
3R:16465339	upstream_gene_variant	FBgn0027053	CSN5	4760
3R:16466904	upstream_gene_variant	FBgn0027053	CSN5	3195
3R:16471917	downstream_gene_variant	FBgn0027053	CSN5	-511
3R:16472602	downstream_gene_variant	FBgn0027053	CSN5	-1196
3R:16472734	downstream_gene_variant	FBgn0027053	CSN5	-1328
3R:16433411	downstream_gene_variant	FBgn0038427	ema	-3469
3R:16438094	synonymous_variant	FBgn0038427	ema
3R:16441505	5_prime_UTR_variant	FBgn0038427	ema	87
3R:18568666	upstream_gene_variant	FBgn0023083	fray	4429
3R:18568666	upstream_gene_variant	FBgn0023083	fray	4425
3R:18568790	upstream_gene_variant	FBgn0023083	fray	4301
3R:18568790	upstream_gene_variant	FBgn0023083	fray	4305
3R:16471917	upstream_gene_variant	FBgn0038435	Gyc-89Da	684
3R:16471917	upstream_gene_variant	FBgn0038435	Gyc-89Da	895
3R:16472602	upstream_gene_variant	FBgn0038435	Gyc-89Da	210
3R:16472602	5_prime_UTR_variant	FBgn0038435	Gyc-89Da	768
3R:16472734	5_prime_UTR_variant	FBgn0038435	Gyc-89Da	636
3R:16472734	upstream_gene_variant	FBgn0038435	Gyc-89Da	78
3R:16472602	upstream_gene_variant	FBgn0038436	Gyc-89Db	4508
3R:16472734	upstream_gene_variant	FBgn0038436	Gyc-89Db	4376
3R:24624372	downstream_gene_variant	FBgn0263490	mld	-473
3R:16433411	downstream_gene_variant	FBgn0038426	mRpS33	-2634
3R:16438094	upstream_gene_variant	FBgn0038426	mRpS33	1497
3R:16441505	upstream_gene_variant	FBgn0038426	mRpS33	4908
3R:24517772	upstream_gene_variant	FBgn0004118	nAChRbeta2	2666
3R:16441505	downstream_gene_variant	FBgn0044826	Pak3	-3502
3R:16447534	intron_variant	FBgn0044826	Pak3
3R:16447545	intron_variant	FBgn0044826	Pak3
3R:16448676	intron_variant	FBgn0044826	Pak3
3R:16449423	intron_variant	FBgn0044826	Pak3
3R:16450396	intron_variant	FBgn0044826	Pak3
3R:24517772	upstream_gene_variant	FBgn0003134	Pp1alpha-96A	498
3R:17910306	intron_variant	FBgn0053547	Rim
3R:24722150	downstream_gene_variant	FBgn0039218	Rpb10	-4152
3R:24722150	upstream_gene_variant	FBgn0086059	snoRNA:Me18S-C1280	1676
3R:24624372	intron_variant	FBgn0039212	Syx18
3R:24749212	upstream_gene_variant	FBgn0003719	tld	519
3R:24750102	missense_variant	FBgn0003719	tld
3R:24753516	downstream_gene_variant	FBgn0003719	tld	-6
3R:24753583	downstream_gene_variant	FBgn0003719	tld	-73
3R:24755273	downstream_gene_variant	FBgn0003719	tld	-1763
3R:24757467	downstream_gene_variant	FBgn0003719	tld	-3957
3R:24722150	intron_variant	FBgn0004885	tok
3R:24749212	downstream_gene_variant	FBgn0004885	tok	-87
3R:24750102	downstream_gene_variant	FBgn0004885	tok	-977
3R:24753516	downstream_gene_variant	FBgn0004885	tok	-4391
3R:24753583	downstream_gene_variant	FBgn0004885	tok	-4458
3R:16427321	upstream_gene_variant	FBgn0051282	tRNA:CR31282	4619
3R:16428336	upstream_gene_variant	FBgn0051282	tRNA:CR31282	3604
3R:16433411	downstream_gene_variant	FBgn0051282	tRNA:CR31282	-1398
3R:16426378	upstream_gene_variant	FBgn0051497	tRNA:CR31497	1318
3R:16427321	upstream_gene_variant	FBgn0051497	tRNA:CR31497	2261
3R:16428336	upstream_gene_variant	FBgn0051497	tRNA:CR31497	3276
3R:24624372	downstream_gene_variant	FBgn0046685	Wsck	-2694
3R:16426378	intergenic_region
3R:16427321	intergenic_region
3R:16471917	intergenic_region
3R:17227875	intergenic_region
3R:18568666	intergenic_region
3R:18568790	intergenic_region
3R:23540917	intergenic_region
3R:24749212	intergenic_region
3R:24753516	intergenic_region
3R:24753583	intergenic_region
