## Supplementary material for "An Ancestral Balanced Inversion Polymorphism Confers Global Adaptation": STable S6

### Sheet: Table S6
Supplementary table S6. Transcriptomic candidate genes that are shared between our study and that of Zhao et al. (2015); also see supplementary table S2. To calculate the overlaps, we used R package SuperExactTest to estimate p-values for pairwaise comparisons between Panama vs. Maine at 21°C and 29°C (PM21 and PM29), Florida inverted vs. Florida standard (FIFS), and Florida inverted vs. Maine st…
Intersections	Observed/Expected Overlap	Fold Enrichment	p-value	Elements
PM29 & FIFS	9/5	1.79441	0.0573912	FBgn0015569, FBgn0029676, FBgn0035904, FBgn0038631, FBgn0038878, FBgn0038972, FBgn0051198, FBgn0261436, FBgn0262537
PM29 & FIMS	12/5	2.55947	0.00163413	FBgn0030775, FBgn0030882, FBgn0032913, FBgn0035904, FBgn0038631, FBgn0038804, FBgn0038972, FBgn0045761, FBgn0051198, FBgn0053503, FBgn0261436, FBgn0262003
PM21 & FIFS	7/4	1.80203	0.0892076	FBgn0029676, FBgn0035904, FBgn0038576, FBgn0038681, FBgn0038878, FBgn0038972, FBgn0051198
PM21 & FIMS	9/4	2.47854	0.0085938	FBgn0030882, FBgn0035904, FBgn0038576, FBgn0038804, FBgn0038972, FBgn0051198, FBgn0052495, FBgn0053503, FBgn0262003
