## Supplementary material for "An Ancestral Balanced Inversion Polymorphism Confers Global Adaptation": STable S7

### Sheet: Table S7
Supplementary table S7. Shared genes between genomic and transcriptomic datasets; also see supplementary table S3. We compared our genomic candidate lists (DNA) to shared candidate genes among three continents (Cont = Africa, Europe, North America) and two transcriptomic candidates (Florida inverted vs Florida standard (FIFS), Florida inverted vs. Florida standard 18°C (FIFS18)). To calculate the…
Intersections	Observed/Expected Overlap	Fold Enrichment	p-value	Elements
DNA & FIFS18	74/16	4.606	3.5e-30	FBgn0000083, FBgn0002962, FBgn0004876, FBgn0010389, FBgn0010877, FBgn0011481, FBgn0013949, FBgn0015011, FBgn0015520, FBgn0019952, FBgn0026257, FBgn0027095, FBgn0027539, FBgn0028381, FBgn0028475, FBgn0029157, FBgn0038414, FBgn0038416, FBgn0038418, FBgn0038419, FBgn0038420, FBgn0038421, FBgn0038449, FBgn0038465, FBgn0038550, FBgn0038551, FBgn0038552, FBgn0038619, FBgn0038631, FBgn0038654, FBgn00386…
DNA & FIFS	19/2	10.414	6.67e-16	FBgn0000083, FBgn0038550, FBgn0038552, FBgn0038619, FBgn0038631, FBgn0038681, FBgn0038912, FBgn0038953, FBgn0039049, FBgn0039204, FBgn0039207, FBgn0039238, FBgn0043069, FBgn0044826, FBgn0051118, FBgn0051274, FBgn0086365, FBgn0260942, FBgn0266674
Cont & FIFS18	13/6	2.186	0.007	FBgn0015011, FBgn0038414, FBgn0038416, FBgn0038449, FBgn0038912, FBgn0039030, FBgn0039084, FBgn0039120, FBgn0039204, FBgn0043069, FBgn0044826, FBgn0051145, FBgn0260634
Cont & FIFS	2021-04-01	5.922	0.004	FBgn0038912, FBgn0039204, FBgn0043069, FBgn0044826
