## Supplementary material for "An Ancestral Balanced Inversion Polymorphism Confers Global Adaptation": STable S8

### Sheet: Table S8
Supplementary table S8. Reclassification of karyotype status for RAD-sequenced samples in Rane et al. (2015). The top two rows show the coordinates and inversion-specifc alleles of four diagnostic marker SNPs (Kapun et al. 2014) that were polymorphic in most Australian samples. Columns B-E show the allele counts in MPILEUP format, where dots and commas are reference alleles and letters are altern…
Samples	Inversion-specific allele counts				Inversion-specific allele frequency				Av. Frequency	Old Classification	New Classification
SNP coordinates	3R:12289495	3R:12316508	3R:17442150	3R:20591144	3R:12289495	3R:12316508	3R:17442150	3R:20591144
Inversion-specific allele	C	C	T	A	C	C	T	A
IiR-1	CC..Ccc,,cc	C.cccccccccccccccccc,ccc,cCCCCCCCCCCCCCCC.CCCCCC	ttttt,t		0.64	0.92	0.86	NA	0.8	Inverted	Ambiguous
IiR-2	CCCCcccc	ccc,,,cc,ccccCCC.C.CCCC..C	ttttt	aa	1	0.69	1	1	0.92	Inverted	Inverted
IiR-3	.CC..Ccc,,c,	,c,,cc,cc,,,c,c,cccccccc.C..CCCC...C.C.CCCCCCC.C	,tt,,,	,aa,	0.5	0.63	0.33	0.5	0.49	Inverted	Ambiguous
IiR-4	CCCCCCCCCCCccccccccccc	cccccccccccccccccccccccCCCCCCCCCCCCCCCCCCCCCCC	tttttttt	aaaaaaaaa	1	1	1	1	1	Inverted	Inverted
IiR-5	.Cc,	,,cccc.CCCC.	tt	a	0.5	0.67	1	1	0.79	Inverted	Ambiguous
IiR-6	......,,,,,,	,,,,,,,,........	,tt,,	a,	0	0	0.4	0.5	0.23	Inverted	Ambiguous
IiR-7	CCCCCCCccccccc	cccccccccccccccccCCCCCCCCCCCCCCCCC	tttttttt	aa	1	1	1	1	1	Inverted	Inverted
IiR-8	.CC..C,,cc,c	cc,ccc,cc,c,,cc,,cCC.CCCCC.C..CC..C.	,t	a,	0.5	0.61	0.5	0.5	0.53	Inverted	Ambiguous
IiR-9	.C.CCCCCCC,ccccc,ccc	,ccc,,,ccc,,,,cc,,cccc,,,.CCC...C.CC....CC..CCCC...,	,t,ttt,,ttt	,,a,,	0.8	0.46	0.64	0.2	0.52	Inverted	Ambiguous
IiR-10	CCCCCCCcccccccc	ccccccccccccccCCCCCCCCCCCCCC	tttttt	aaa	1	1	1	1	1	Inverted	Inverted
IiR-11	CCCCCCCCCCCCCCCccccccccccccccc	ccccccccccccccccccccccccccccccCCCCCCCCCCCCCCCCCCCCCCCCCCCCCC	ttttttttt	aaaaa	1	1	1	1	1	Inverted	Inverted
IiR-12	CCCCcccc	ccccccccccccccccccccccCCCCCCCCCCCCCCCCCCCCCC	ttt	aaa	1	1	1	1	1	Inverted	Inverted
IiR-13	CCC.C.cc,cc,	,,,,,,c,,,,,,cc,,,,,......C......CC.....	,,t,,tt,,t,	,,	0.67	0.15	0.36	0	0.3	Inverted	Ambiguous
IiR-14	..........,,,,,,,,,,	,,,,,,,,,,,,,,,,,..................,	,,,,,,,,,,,	,,,,	0	0	0	0	0	Inverted	Standard
IiR-15		,,,,,,......	,,,,,,,,	,	NA	0	0	0	0	Inverted	Standard
IiR-16	CCcc	cccccccccCCCCCCCCC	ttt		1	1	1	NA	1	Inverted	Inverted
IiR-17	CCCCCCCccccccc	cccccccccccccccccccccccccccccccccccccccCCCCCCCCCCCCCCCCCCCCCCCCCCCCCCCCCCCCCCC	ttttttttttt	aaa	1	1	1	1	1	Inverted	Inverted
IiR-18	CCCCCCCCCCCCcccccccccccc	,,,,,,,,,,,,,,,,,,..................	tttt	,,,,,,	1	0	1	0	0.5	Inverted	Ambiguous
IiR-19	C.CC.C.C..CCCCc,cc,c,c,cccc	ccccc,,c,ccc,,c,cc,,,cc,cCCCCC..C.CCC..C.CC...CC.C	t,tt,t,,,t,t	a	0.67	0.6	0.5	1	0.69	Inverted	Ambiguous
IsR-1	CC.CCccc,c	,,,c,cc,,,...C.CC...	,,		0.8	0.3	0	NA	0.37	Standard	Ambiguous
IsR-2	....,,,,	ccccccc,cccCCCCCC.CCCC	t,tt,t	,,,,,,	0	0.91	0.67	0	0.39	Standard	Ambiguous
IsR-3	.....,,,,	,,,,,,,,,,,,,,,,,,,,,,......................	,,,,,,,,,,,,	,,,,	0	0	0	0	0	Standard	Standard
IsR-4	CC.C.CC..CCc,c,c,,cccc	c,,,ccc,ccc,,...CCCC.CCC..	tt,,,ttt,t,	a,a	0.64	0.54	0.55	0.67	0.6	Standard	Ambiguous
IsR-5	CCC.cc,c	c,c,cc..CCCC	,t,,t	,,,,	0.75	0.67	0.4	0	0.45	Standard	Ambiguous
IsR-6	.....,,,,,	,,,,,,,,,,,,,,,,,.................	,	,,	0	0	0	0	0	Standard	Standard
IsR-7	CCCCCccccc	ccccccccccccccccCCCCCCCCCCCCCCCC	ttttttt	,,,,,,,	1	1	1	0	0.75	Standard	Ambiguous
IsR-8	CC.C..C...cc,c,,c,,,	c,,,,,,,,c,,,,,,,,C......C..........	,,tt,tt,,,,,,,,t,,	,,,,,a,,,,	0.4	0.11	0.28	0.1	0.22	Standard	Ambiguous
IsR-9	........,,,,,,,,	,c,,,,cc,,cc,.C.....CC..CC.,	,t,t,,,	,	0	0.36	0.29	0	0.16	Standard	Ambiguous
IsR-10	.CCC.ccc,,	,,..	tt,,	,	0.6	0	0.5	0	0.28	Standard	Ambiguous
IsR-11	.C.........,c,,,,,,,,,	,,,,,,,,,,,,,,,,,,,,,,......................	,,,,,,	,,,,	0.09	0	0	0	0.02	Standard	Standard
IsR-12	C.c,	cc,,c,CC..C.	tt,tt	a,,a,a,,	0.5	0.5	0.8	0.38	0.54	Standard	Ambiguous
IsR-13	..........,,,,,,,,,,	,,,,,,,,,..........,	,,,,,		0	0	0	NA	0	Standard	Standard
IsR-14	........,,,,,,,,	cccccccCCCCCCC	ttttttt	,,,,	0	1	1	0	0.5	Standard	Ambiguous
IsR-15	...........,,,,,,,,,,,	,,,,,,,,,,,,,,,,,.................	,,,,,,,,,,,	,,	0	0	0	0	0	Standard	Standard
IsR-16	CCCCcccc	cccc,,,,ccCCC....CCC	tt,,	a,a	1	0.6	0.5	0.67	0.69	Standard	Ambiguous
IsR-17	CCCCCCCCCCCCcccccccccccc	ccccccccccccccccccccccccCCCCCCCCCCCCCCCCCCCCCCCC	ttttttttttttt	aaaa	1	1	1	1	1	Standard	Inverted
IsR-18	CCCCCCCCcccccccc	cccccccccccCCCCCCCCCCC	ttttt	aa	1	1	1	1	1	Standard	Inverted
YSR-1	....,,,,	..,,,,,,,,,,,,,,,.............	,,,,,,	,,,,,	0	0	0	0	0	Standard	Standard
YSR-2	......,,,,,,	,,,...	,,,,	,	0	0	0	0	0	Standard	Standard
YSR-3	...........,,,,,,,,,,,,,	,,,,,,,,,,,,,,,,,,...................,	,,,,,,,	,,,,,	0	0	0	0	0	Standard	Standard
YSR-4					NA	NA	NA	NA	NA	Standard	Standard
YSR-5	.........,,,,,,,,,	,,,,,,,,........	,,,,,,	,,	0	0	0	0	0	Standard	Standard
YSR-6	........,,,,,,,,	,,,,,,,,,,,,,,,,,,,,,,,,........................	,,,,,,,,,,,,	,,,,	0	0	0	0	0	Standard	Standard
YSR-7	.......,,,,,,,	,,,,,,,,,,..........	,,,,,,,	,,,	0	0	0	0	0	Standard	Standard
YSR-8	.........,,,,,,,,,	,,,,,,,,,,,,,,,,,.................	,,,,,,,,,,	,,,	0	0	0	0	0	Standard	Standard
YSR-9	.........,,,,,,,,,	,,,,,,,,,,,,,,,,,,,,,,,,.........................,	,,,,,,,,,,,,,	,,,,,,,	0	0	0	0	0	Standard	Standard
YSR-10	..........,,,,,,,,,,	,,,,,,,,,,,,,,,,,,,,....................	,,,,,,,,,,,,,,,	,,,,	0	0	0	0	0	Standard	Standard
YSR-11	.......................,,,,,,,,,,,,,,,,,,,,,,,	,,,,,,,,,,..........	,,,,,,,,,,,,,,,,,,,	,,,,,,,,,	0	0	0	0	0	Standard	Standard
YSR-12	..................,,,,,,,,,,,,,,,,,	,,,,,,,,,,,,,,,,,,..................	,,,,,,,,	,,,,,,,	0	0	0	0	0	Standard	Standard
YSR-13	...........,,,,,,,,,,,	,,,,,,,,,,,,,,,...............	,,,,,,,	,,,,,,,,	0	0	0	0	0	Standard	Standard
YSR-14	....,,,,	,,,,,,......	,,,,,	,	0	0	0	0	0	Standard	Standard
YSR-15	....,,,	,,,...	,,,,,,,	,,,,	0	0	0	0	0	Standard	Standard
YSR-16	.....,,,,,	,,..	,,,,,,,,,	,,,,,,	0	0	0	0	0	Standard	Standard
YSR-17	..................,,,,,,,,,,,,,,,,,,	,,,,,,,,,,,,,,,,,,,,,.....................	,,,,,,,,,,,,	,,,,,,,,,,,,,	0	0	0	0	0	Standard	Standard
YSR-18	..,,	,,,,,,,,,.........	,,,,,,,,,	,,,,,,,,	0	0	0	0	0	Standard	Standard
