## Supplementary material for "An Ancestral Balanced Inversion Polymorphism Confers Global Adaptation": STable S1

### Sheet: Table S1
Supplementary table S1. Population samples examined in this study. The table gives details of sampling locations, collection dates, and the original sources of the main data samples used in this study. The right part of the table lists the In(3R)Payne karyotype (i.e., inverted versus standard arrangement), the sequencing technology used, and the corresponding number of sequenced chromosomes for e…
Metadata								Data type				Analyses
Continent	Country	Town	Latitude	Longitude	Collection Date	Data Source	Karyotype	Hemiclone	Haploid embryos	RAD-seq	RNA-seq	Genealogical inference	Clinal divergence	Genomic variation	LD analyses	Candidate loci	Differential gene expression
Africa	Zambia	Siavonga	-16.536	28.718	7/2010	Lack et al. 2015	Inverted		21			X		X	X	X
Africa	Zambia	Siavonga	-16.536	28.718	7/2010	Lack et al. 2015	Standard		21			X		X	X	X
Europe	Portugal	Póvoa-de-Varzim	41.3834	-8.76364	2008	Franssen et al. 2014; Kapun et al. 2014	Inverted	7				X	X	X	X	X
Europe	Portugal	Póvoa-de-Varzim	41.3834	-8.76364	2008	Franssen et al. 2014; Kapun et al. 2014	Standard	7				X	X	X	X	X
Europe	Sweden	Umeå	63.8258	20.263	8/2012	Kapopoulo et al. 2018	Standard		14			X	X	X
North America	USA	Homestead	25.5	-71.06	5/2011	unpublished	Inverted	20			9	X	X	X	X	X	X
North America	USA	Homestead	25.5	-71.06	5/2011	unpublished	Standard	20			9	X	X	X	X	X	X
North America	USA	Bowdoin	42.3	-80.5	10/2012	unpublished	Inverted	20			9	X	X	X			X
Australia	Queensland	Innisfail	-17.5226	146.029	4/2011	Rane et al. 2015	Inverted			10		X	X	X	X	X
Australia	Queensland	Innisfail	-17.5226	146.029	4/2011	Rane et al. 2015	Standard			8		X	X	X	X	X
Australia	Victoria	Yering Station	-37.7002	145.358	4/2011	Rane et al. 2015	Standard			18		X	X	X
Africa	Congo	Kisangani	0.513	25.19	8/2010	Lack et al. 2015	Inverted		1			X
Africa	Congo	Kisangani	0.513	25.19	8/2010	Lack et al. 2015	Standard		1			X
Africa	Cameroon	Oku	6.25	10.4333	4/2004	Lack et al. 2015	Inverted		1			X
Africa	Cameroon	Oku	6.25	10.4333	4/2004	Lack et al. 2015	Standard		9			X
Africa	Ethiopia	Dodola	6.98	39.18	12/2008	Lack et al. 2015	Standard		5			X
Africa	Ethiopia	Ziway	7.93	38.72	12/2008	Lack et al. 2015	Standard		4			X
Africa	Gabon	Franceville	-1.645	13.598	3/2002	Lack et al. 2015	Inverted		3			X
Africa	Gabon	Franceville	-1.645	13.598	3/2002	Lack et al. 2015	Standard		6			X
Africa	Guinea	Dondé	10.7	-12.25	6/2005	Lack et al. 2015	Inverted		2			X
Africa	Guinea	Dondé	10.7	-12.25	6/2005	Lack et al. 2015	Standard		3			X
Africa	Kenya	Nyahururu	0.04	36.364	1/2009	Lack et al. 2015	Standard		5			X
Africa	Kenya	Marigat	0.47	35.98	1/2009	Lack et al. 2015	Standard		4			X
Africa	Kenya	Thika	-1.04	37.08	1/2009	Lack et al. 2015	Standard		2			X
Africa	Nigeria	Maiduguri	11.845	13.16	9/2004	Lack et al. 2015	Inverted		1			X
Africa	Nigeria	Maiduguri	11.845	13.16	9/2004	Lack et al. 2015	Standard		5			X
Africa	Rwanda	Cyangugu	-2.29	28.55	12/2008	Lack et al. 2015	Standard		2			X
Africa	Rwanda	Gikongoro	-2.49	28.92	12/2008	Lack et al. 2015	Inverted		4			X
Africa	Rwanda	Gikongoro	-2.49	28.92	12/2008	Lack et al. 2015	Standard		23			X
Africa	South Africa	Phalaborwa	-23.944	31.14	7/2010	Lack et al. 2015	Standard		14			X
Africa	Tanzania	Uyole	-8.89	33.44	12/2009	Lack et al. 2015	Standard		3			X
Africa	Uganda	Namulonge	0.5297	32.6025	4/2005	Lack et al. 2015	Standard		4			X
Africa	Uganda	Masindi	1.681	31.72	7/2010	Lack et al. 2015	Standard		3			X
Africa	Zambia	Livingstone	-17.858	25.855	7/2010	Lack et al. 2015	Standard		1			X
Africa	Zambia	Siavonga	-16.536	28.718	7/2010	Lack et al. 2015	Standard		120			X
Africa	Zambia	Solwezi	-12.18	26.399	7/2010	Lack et al. 2015	Standard		1			X
Africa	Zimbabwe	Sengwa	-18.16	28.22	9/1990	Lack et al. 2015	Standard		3			X
Australia	Queensland	Innisfail	-17.5226	146.029	4/2011	Rane et al. 2015	uncertain			8		X
Australia	Queensland	Innisfail	-17.5226	146.029	4/2011	Rane et al. 2015	uncertain			11		X
Europe	France	Lyon	45.77	4.857	7/2010	Lack et al. 2015	Inverted		6			X
Europe	France	Lyon	45.77	4.857	7/2010	Lack et al. 2015	Standard		10			X
Europe	Portugal	Póvoa-de-Varzim	41.3834	-8.76364	2008	Franssen et al. 2014; Kapun et al. 2014	Standard	18				X
North America	United States	Raleigh NC	35.76	-78.66	2003	Lack et al. 2015	Inverted		1			X
North America	United States	Raleigh NC	35.76	-78.66	2003	Lack et al. 2015	Standard		35			X
