## Supplementary material for "An Ancestral Balanced Inversion Polymorphism Confers Global Adaptation": STable S2

### Sheet: Table S2
Supplementary table S2. SNP counts in the four populations that were polymorphic for In(3R)Payne. Counts are listed for inverted and standard arrangements as well as for both types of chromosomes combined (All chromosomes). Furthermore, we list SNP counts in 200 kbp regions around the proximal and distal breakpoints, within the total inverted regions and across the whole 3R chromosomal arm. Note,…
Country	Karyotype	Proximal	Distal	Full_Inversion	Full_3R
Zambia	All Chromosomes	15394	15069	732150	2009069
	Inverted	10048	9750	509295	1448522
	Standard	11797	11441	561045	1529885
Portugal	All Chromosomes	3723	4204	202988	536098
	Inverted	2778	3138	167038	459951
	Standard	3461	3770	185939	512910
USA	All Chromosomes	3700	4632	209733	609043
	Inverted	2965	3525	173987	528445
	Standard	3014	3953	179194	537574
Australia	All Chromosomes	234	296	13135	30574
	Inverted	196	243	11248	27282
	Standard	102	152	6550	16632
